# CRISPR/Cas9-mutagenesis reveals that varying dependence on HSF1 is associated with differences in coral heat tolerance

**DOI:** 10.64898/2026.04.01.714264

**Authors:** Natalie Swinhoe, Amanda I Tinoco, Dania Nanes Sarfati, Catherine F. Henderson, Griffin P. Kowalewski, Emily K. Meier, John M. Urban, Shumpei Maruyama, Evan C. Lawrence, Ryan E. Hulett, Ty R. Engelke, Jamie Craggs, Line K. Bay, Phillip A. Cleves

## Abstract

Coral reefs face declines due to increasing water temperatures associated with climate change. Major research efforts have focused on determining the mechanisms corals can use to adapt to heat stress and identifying molecular indicators for this adaptation. CRISPR/Cas9-based genomic editing promises a new avenue to study gene function in corals; however, these methods are limited by the annual spawning of corals in the wild. Here, we shifted spawning of the reef-building coral *Galaxea fascicularis* to access gametes multiple times a year in the lab. We discovered the remarkable plasticity and programmability in coral spawning, which enabled the development of a genetically tractable model coral. To investigate the molecular responses of corals to heat stress, we profiled transcriptional changes in heat-tolerant *G. fascicularis* and heat-sensitive *Acropora millepora* during acute heat stress. Comparison of the transcriptional responses to heat stress in larvae of the two species revealed that *A. millepora* has a stronger magnitude of the early heat stress response than *G. fascicularis*. This increased response in *A. millepora* included the upregulation of the conserved transcriptional regulator of heat stress response, *Heat Shock Transcription Factor 1* (*HSF1*), and its predicted targets. CRISPR/Cas9 mutagenesis of HSF1 in both species showed that the heat-tolerant *G. fascicularis* is less dependent on HSF1 than *A. millepora* for survival during acute heat stress. These results suggest that differences in *HSF1* expression after heat exposure contribute to variation in coral heat tolerance and may be used as biomarkers to predict heat tolerance in wild corals.
