## Supplemental Dataset 4 for "CRISPR/Cas9-mutagenesis reveals that varying dependence on HSF1 is associated with differences in coral heat tolerance"

### Sheet: Sheet1
Dataset S4: Candidate biomarkers of thermal tolerance selected based on upregulation in A. millepora (log2FC ≥ 2, padj ≤ 0.001) but not in G. fascicularis (log2FC ≤ 1) at 3h of heat exposure, mimicking the HSF1 response.
Gene Name Annotation		A. millepora 3h vs 0h		G. fasciularis 3h vs 0h		Putative HSF1 Binidng Sites		Gene ID
Acropora millepora	Galaxea fascicularis	Log2FC	padj	Log2FC	padj	A. millepora	G. fascicularis	A. millepora	G. fascicularis
uncharacterized protein LOC114956464		2.11567	4.74906e-06	0.985968	0.272272	0	0	gene-LOC114956464	carnegie_gfas-primary-1.0_g32443
dnaJ homolog subfamily B member 1-like	DnaJ homolog subfamily B member 4 [Pongo abelii]	3.08356	4.93329e-131	0.982822	2.88e-12	0	4	gene-LOC114966294	carnegie_gfas-primary-1.0_g30412
tubulin alpha chain-like	Tubulin alpha chain, testis-specific	3.6016	2.28803e-24	0.981231	0.424819	0	0	gene-LOC114969071	carnegie_gfas-primary-1.0_g5755
uncharacterized protein LOC114951151	Cyclic nucleotide-binding domain-containing protein 2 [Macaca fascicularis]	2.66706	3.33724e-46	0.977982	0.389783	1	0	gene-LOC114951151	carnegie_gfas-primary-1.0_g33309
MAM and LDL-receptor class A domain-containing protein 1-like isoform X1	MAM and LDL-receptor class A domain-containing protein 2	2.32875	2.24984e-17	0.953107	0.0904924	0	5	gene-LOC114960384	carnegie_gfas-primary-1.0_g36499
uncharacterized protein LOC114965120		2.05653	1.21142e-22	0.935973	0.171636	0	0	gene-LOC114965120	carnegie_gfas-primary-1.0_g5559
ATP-dependent translocase ABCB1-like	ATP-dependent translocase ABCB1	3.44328	2.37353e-93	0.897643	2.37e-22	0	0	gene-LOC114977699	carnegie_gfas-primary-1.0_g1656
adenosine receptor A3-like	Histamine H2 receptor	3.39201	1.33483e-67	0.869145	0.301155	0	0	gene-LOC114952982	carnegie_gfas-primary-1.0_g6389
uncharacterized protein LOC114964863		2.26777	1.397e-54	0.860951	5.43e-27	0	2	gene-LOC114964863	carnegie_gfas-primary-1.0_g32339
uncharacterized protein LOC114954203	Ankyrin-1	2.17362	2.45393e-59	0.858254	3.48e-20	0	0	gene-LOC114954203	carnegie_gfas-primary-1.0_g19282
uncharacterized protein LOC122964518		2.29018	3.28511e-23	0.812596	1.8e-08	0	1	gene-LOC122964518	carnegie_gfas-primary-1.0_g28403
LOW QUALITY PROTEIN: uncharacterized protein LOC114950507	Ankyrin repeat domain-containing protein 50 [Homo sapiens]	2.01645	1.03468e-30	0.801438	0.0287649	0	0	gene-LOC114950507	carnegie_gfas-primary-1.0_g25475
uncharacterized protein LOC114968189	Uncharacterized protein MJ1187 [Methanocaldococcus jannaschii DSM 2661]	3.29225	1.09725e-42	0.799114	5.69e-09	0	0	gene-LOC114968189	carnegie_gfas-primary-1.0_g35244
sterile alpha motif domain-containing protein 11-like	Deformed epidermal autoregulatory factor 1	2.03579	2.99074e-37	0.798231	1.78e-13	2	0	gene-LOC114959957	carnegie_gfas-primary-1.0_g822
LOW QUALITY PROTEIN: uncharacterized protein LOC114956528		2.12934	1.01664e-70	0.7751	0.219942	1	0	gene-LOC114956528	carnegie_gfas-primary-1.0_g31133
transmembrane protein 145-like isoform X1	Transmembrane protein 145 [Mus musculus]	4.57482	7.19305e-06	0.764427	0.246244	4	0	gene-LOC114962116	carnegie_gfas-primary-1.0_g18968
RNA-dependent RNA polymerase 1-like isoform X1	Probable RNA-dependent RNA polymerase 1	2.56765	5.04935e-08	0.751647	0.497055	0	0	gene-LOC114963256	carnegie_gfas-primary-1.0_g15780
uncharacterized protein LOC122963014		2.20542	3.18857e-09	0.688985	0.54528	0	0	gene-LOC122963014	carnegie_gfas-primary-1.0_g9529
uncharacterized protein LOC114965497		3.07186	5.99619e-13	0.669556	0.662114	2	0	gene-LOC114965497	carnegie_gfas-primary-1.0_g7315
uncharacterized protein LOC114956979		2.94662	2.32544e-10	0.652581	0.455343	11	0	gene-LOC114956979	carnegie_gfas-primary-1.0_g31166
potassium/sodium hyperpolarization-activated cyclic nucleotide-gated channel 2-like	Potassium/sodium hyperpolarization-activated cyclic nucleotide-gated channel 2	2.37947	2.80648e-06	0.645432	0.566374	0	0	gene-LOC114965070	carnegie_gfas-primary-1.0_g33612
probable RNA-dependent RNA polymerase 1	Probable RNA-dependent RNA polymerase 1	2.53089	7.03778e-20	0.643458	0.150867	1	0	gene-LOC114963262	carnegie_gfas-primary-1.0_g15773
uncharacterized protein LOC114967743		2.64356	1.10226e-20	0.641872	0.0920698	0	1	gene-LOC114967743	carnegie_gfas-primary-1.0_g14139
uncharacterized protein LOC114960555		2.12266	1.00055e-06	0.640983	0.117133	0	0	gene-LOC114960555	carnegie_gfas-primary-1.0_g4596
sodium-dependent neutral amino acid transporter B(0)AT3-like	Sodium-dependent neutral amino acid transporter B(0)AT3	2.36157	1.00038e-40	0.634905	2.25e-07	0	0	gene-LOC114955544	carnegie_gfas-primary-1.0_g34046
tigger transposable element-derived protein 4-like	Tigger transposable element-derived protein 4 [Mus musculus]	2.23085	3.46376e-05	0.629705		0	0	gene-LOC122953464	carnegie_gfas-primary-1.0_g5100
LOW QUALITY PROTEIN: creatine kinase, flagellar-like	Creatine kinase, flagellar [Strongylocentrotus purpuratus]	4.12279	1.17077e-48	0.610284	1.61e-09	2	0	gene-LOC114962238	carnegie_gfas-primary-1.0_g14080
uncharacterized protein LOC114966892		4.29645	6.3816e-30	0.595279	0.76268	0	0	gene-LOC114966892	carnegie_gfas-primary-1.0_g23105
tumor necrosis factor receptor superfamily member 16-like isoform X1	Tumor necrosis factor receptor superfamily member 6	2.09046	1.30784e-14	0.579199	0.054658	2	1	gene-LOC114954970	carnegie_gfas-primary-1.0_g14781
cytochrome P450 3A21-like	Cytochrome P450 3A24	2.94287	1.97771e-36	0.554877	0.000215715	0	0	gene-LOC114964447	carnegie_gfas-primary-1.0_g35509
uncharacterized protein LOC122946905 isoform X1		2.60783	7.23279e-17	0.550148	0.124416	0	0	gene-LOC122946905	carnegie_gfas-primary-1.0_g29296
sodium-coupled monocarboxylate transporter 2-like	Sodium-coupled monocarboxylate transporter 2	2.20123	2.83479e-14	0.54333	0.296947	0	0	gene-LOC114953120	carnegie_gfas-primary-1.0_g38967
uncharacterized protein LOC114956676	Nucleotidyltransferase MB21D2	3.13685	7.2497e-30	0.520143	0.727643	0	0	gene-LOC114956676	carnegie_gfas-primary-1.0_g11826
uncharacterized protein LOC122964748		3.74172	6.16496e-16	0.513511	0.667572	3	2	gene-LOC122964748	carnegie_gfas-primary-1.0_g20351
97 kDa heat shock protein-like isoform X1	97 kDa heat shock protein	4.6378	3.79827e-186	0.495183	6.2e-11	19	2	gene-LOC114973055	carnegie_gfas-primary-1.0_g7512
uncharacterized protein LOC114961619	Zinc finger protein 225 [Homo sapiens]	2.07409	3.37137e-63	0.467405	0.0452136	1	0	gene-LOC114961619	carnegie_gfas-primary-1.0_g20242
S-adenosylmethionine synthase-like	S-adenosylmethionine synthase isoform type-2	2.7619	7.76946e-38	0.464487	0.00124848	0	0	gene-LOC114961330	carnegie_gfas-primary-1.0_g23621
uncharacterized protein LOC114969459	Guanylate-binding protein 2	2.07517	6.99793e-09	0.456293	0.730281	0	0	gene-LOC114969459	carnegie_gfas-primary-1.0_g9935
uncharacterized protein LOC114965167		3.47581	4.37324e-24	0.451533	0.754117	0	0	gene-LOC114965167	carnegie_gfas-primary-1.0_g1104
putative histone-lysine N-methyltransferase PRDM6	Putative histone-lysine N-methyltransferase PRDM6	2.14667	6.12043e-18	0.430292	0.0014281	0	0	gene-LOC122964773	carnegie_gfas-primary-1.0_g13362
LOW QUALITY PROTEIN: hemicentin-1-like	Fibronectin type III domain-containing protein	3.21138	4.16259e-82	0.4272	0.155449	0	0	gene-LOC114959145	carnegie_gfas-primary-1.0_g13978
translation initiation factor IF-2-like		2.99615	2.77944e-35	0.412901	0.0465384	1	0	gene-LOC114948046	carnegie_gfas-primary-1.0_g30631
heat shock factor protein 1 isoform X2	Heat shock factor protein 1	2.91388	4.16262e-106	0.40047	6.45e-08	3	4	gene-LOC114961462	carnegie_gfas-primary-1.0_g21021
uncharacterized protein LOC122953507		2.01363	1.02489e-08	0.399802	0.523072	0	0	gene-LOC122953507	carnegie_gfas-primary-1.0_g491
kelch-like protein 2	Kelch-like protein 20 [Xenopus laevis]	2.01864	1.21256e-39	0.378198	0.000292412	0	0	gene-LOC114977850	carnegie_gfas-primary-1.0_g20834
uncharacterized protein LOC114959244		3.15519	1.03416e-22	0.34778	0.823207	0	2	gene-LOC114959244	carnegie_gfas-primary-1.0_g9864
formin-like	Formin	2.86279	3.69353e-77	0.345475	0.00133841	0	0	gene-LOC114955453	carnegie_gfas-primary-1.0_g34029
uncharacterized protein LOC122949848	Retrovirus-related Pol polyprotein from transposon 412	2.5282	4.05534e-09	0.327973	0.739401	2	0	gene-LOC122949848	carnegie_gfas-primary-1.0_g6009
uncharacterized protein LOC114952935		2.2401	9.97984e-29	0.327204	0.603075	0	1	gene-LOC114952935	carnegie_gfas-primary-1.0_g13494
uncharacterized protein LOC114956921		2.87548	9.04179e-06	0.320047	0.72164	0	1	gene-LOC114956921	carnegie_gfas-primary-1.0_g38943
protein Wnt-8b-like	Protein Wnt-8b	2.55872	2.17392e-09	0.304071	0.824957	0	1	gene-LOC114970323	carnegie_gfas-primary-1.0_g12257
transcriptional repressor NF-X1 homolog	Tenascin-X	2.96962	2.3087e-11	0.296039		4	0	gene-LOC114963808	carnegie_gfas-primary-1.0_g6422
somatomedin-B and thrombospondin type-1 domain-containing protein-like	Somatomedin-B and thrombospondin type-1 domain-containing protein	3.01875	5.75735e-75	0.283839	0.115616	1	0	gene-LOC114968972	carnegie_gfas-primary-1.0_g1997
uncharacterized protein LOC114973026	Uncharacterized protein KIAA1958 [Homo sapiens]	4.35047	6.95896e-11	0.28257	0.840124	0	0	gene-LOC114973026	carnegie_gfas-primary-1.0_g32895
dual specificity protein kinase shkC-like	Probable serine/threonine-protein kinase DDB_G0267514 [Dictyostelium discoideum]	2.09824	0.000132644	0.252521		0	0	gene-LOC114976964	carnegie_gfas-primary-1.0_g4048
peroxisome assembly factor 2-like	Peroxisome assembly factor 2	2.36392	4.22085e-90	0.244132	0.166033	0	2	gene-LOC114956755	carnegie_gfas-primary-1.0_g6698
cytochrome P450 3A24-like	Cytochrome P450 3A24	2.62936	3.2609e-10	0.237793	0.00415333	0	0	gene-LOC114958736	carnegie_gfas-primary-1.0_g40280
uncharacterized protein LOC122946876		2.17327	2.64136e-22	0.235925	0.568899	0	0	gene-LOC122946876	carnegie_gfas-primary-1.0_g2691
uncharacterized protein LOC114954096		2.21948	7.94478e-17	0.235856	0.680502	1	1	gene-LOC114954096	carnegie_gfas-primary-1.0_g26200
uncharacterized protein LOC114972883		2.66963	0.000387054	0.231056		0	0	gene-LOC114972883	carnegie_gfas-primary-1.0_g6006
THAP domain-containing protein 1-like	THAP domain-containing protein 1 [Salmo salar]	3.70372	5.25637e-05	0.227195		0	1	gene-LOC122956777	carnegie_gfas-primary-1.0_g30243
5'-methylthioadenosine/S-adenosylhomocysteine nucleosidase-like	5'-methylthioadenosine/S-adenosylhomocysteine nucleosidase	3.15133	1.43799e-29	0.193694	0.248502	0	1	gene-LOC114947279	carnegie_gfas-primary-1.0_g29581
cytochrome P450 4c21-like	Cytochrome P450 monooxygenase 215 [Postia placenta Mad-698-R]	3.07765	3.94545e-38	0.191489	0.282415	0	0	gene-LOC114956235	carnegie_gfas-primary-1.0_g24633
Krueppel-like factor 5	Krueppel-like factor 15	2.93077	6.46026e-08	0.187604	0.762365	8	1	gene-LOC114970223	carnegie_gfas-primary-1.0_g24876
LOW QUALITY PROTEIN: chloride intracellular channel protein 2-like	Chloride intracellular channel protein 2	2.01955	5.56513e-80	0.184016	0.103635	0	1	gene-LOC114965807	carnegie_gfas-primary-1.0_g4379
uncharacterized protein LOC114977520		3.26932	2.10704e-24	0.175799	0.763536	1	0	gene-LOC114977520	carnegie_gfas-primary-1.0_g22478
ADP,ATP carrier protein 3, mitochondrial-like	ADP,ATP carrier protein	3.29212	1.05278e-08	0.175673	0.579172	0	0	gene-LOC114970453	carnegie_gfas-primary-1.0_g2803
uncharacterized protein LOC122947662		2.24936	1.78063e-06	0.151964	0.808091	0	0	gene-LOC122947662	carnegie_gfas-primary-1.0_g19207
solute carrier family 49 member 4-like	Solute carrier family 49 member 4 homolog	3.62451	7.97704e-136	0.142258	0.671557	0	0	gene-LOC114948645	carnegie_gfas-primary-1.0_g9740
coadhesin-like	Collagen alpha-6(VI) chain	2.6488	1.53244e-30	0.132528	0.747512	0	0	gene-LOC114977820	carnegie_gfas-primary-1.0_g33812
myb-like protein X isoform X1		3.58768	6.43208e-45	0.122894	0.899404	0	1	gene-LOC114976324	carnegie_gfas-primary-1.0_g2166
neuropeptide FF receptor 1-like	Sphingosine 1-phosphate receptor 1	2.19523	0.000521109	0.11937	0.893745	0	0	gene-LOC122949278	carnegie_gfas-primary-1.0_g9742
lactadherin-like	EGF-like repeat and discoidin I-like domain-containing protein 3	3.10778	7.33489e-22	0.0469071	0.955519	3	0	gene-LOC114975696	carnegie_gfas-primary-1.0_g32035
uncharacterized protein LOC114977453 isoform X1		2.18194	1.07463e-65	0.0126862	0.963966	0	0	gene-LOC114977453	carnegie_gfas-primary-1.0_g24256
uncharacterized protein LOC114959155		2.44834	6.95896e-11	-0.0257513	0.958155	0	0	gene-LOC114959155	carnegie_gfas-primary-1.0_g14048
solute carrier family 35 member G1-like	Solute carrier family 35 member G1	2.60119	4.6444e-16	-0.0554201	0.836325	0	2	gene-LOC114950719	carnegie_gfas-primary-1.0_g33014
tripartite motif-containing protein 2-like	Tripartite motif-containing protein 2	2.86985	4.24412e-05	-0.0641597	0.933295	2	0	gene-LOC114964921	carnegie_gfas-primary-1.0_g35755
hapless 2-like isoform X2	Hapless 2	2.02025	5.36578e-19	-0.0713908	0.818564	0	0	gene-LOC114960725	carnegie_gfas-primary-1.0_g22742
protein dopey homolog PFC0245c-like	WAP four-disulfide core domain protein 1	2.5117	6.72005e-52	-0.10208	0.861439	0	0	gene-LOC122959268	carnegie_gfas-primary-1.0_g924
uncharacterized protein LOC114972250		5.01853	2.16383e-28	-0.10362	0.937277	0	0	gene-LOC114972250	carnegie_gfas-primary-1.0_g33378
LOW QUALITY PROTEIN: uncharacterized protein LOC114966049	RNA-dependent RNA polymerase 1	2.00712	3.38654e-23	-0.158112	0.863212	0	0	gene-LOC114966049	carnegie_gfas-primary-1.0_g14164
neuroligin-4, X-linked-like	Neuroligin-4, X-linked	2.10365	1.93877e-29	-0.167357	0.89496	0	0	gene-LOC122960603	carnegie_gfas-primary-1.0_g33715
retinol dehydrogenase 7-like isoform X2	Retinol dehydrogenase 16	2.78874	7.66481e-74	-0.192872	0.29681	1	0	gene-LOC114957972	carnegie_gfas-primary-1.0_g7631
LOW QUALITY PROTEIN: uncharacterized protein LOC114947004	Ankyrin-2	3.47324	2.71061e-78	-0.205269	0.270253	0	0	gene-LOC114947004	carnegie_gfas-primary-1.0_g38767
A disintegrin and metalloproteinase with thrombospondin motifs 16-like isoform X1	A disintegrin and metalloproteinase with thrombospondin motifs 3	2.01333	1.7171e-12	-0.27845	0.00479188	0	0	gene-LOC114957134	carnegie_gfas-primary-1.0_g14313
rap guanine nucleotide exchange factor 4-like isoform X2	Rap guanine nucleotide exchange factor 4	3.1971	5.11611e-67	-0.297809	0.5796	0	0	gene-LOC114946958	carnegie_gfas-primary-1.0_g13096
spermatogenesis-associated protein 48-like	Spermatogenesis-associated protein 48 [Homo sapiens]	2.1756	2.37543e-08	-0.29935		0	0	gene-LOC114954224	carnegie_gfas-primary-1.0_g19195
cationic amino acid transporter 3-like	Cationic amino acid transporter 2	2.44098	2.16173e-25	-0.365168	0.026348	0	0	gene-LOC114965691	carnegie_gfas-primary-1.0_g2405
ATP-dependent DNA helicase RecQ-like	ATP-dependent DNA helicase Q-like 2	2.46288	0.000163102	-0.443366	0.423197	0	2	gene-LOC114964518	carnegie_gfas-primary-1.0_g3768
homeobox protein OTX2-A-like isoform X1	Homeobox protein OTX	2.3232	8.08647e-10	-0.471117		1	2	gene-LOC114957151	carnegie_gfas-primary-1.0_g11413
uncharacterized protein LOC114967880		2.13322	6.78161e-26	-0.537757	0.00325221	0	0	gene-LOC114967880	carnegie_gfas-primary-1.0_g12699
uncharacterized protein LOC114977543		3.56675	6.68337e-09	-0.69628		0	0	gene-LOC114977543	carnegie_gfas-primary-1.0_g8778
neuronal acetylcholine receptor subunit alpha-3-like	Neuronal acetylcholine receptor subunit alpha-3	2.36509	3.51761e-36	-0.77698	0.110952	2	0	gene-LOC114966609	carnegie_gfas-primary-1.0_g23896
uncharacterized protein LOC114968908	Cyclic nucleotide-binding domain-containing protein 2 [Macaca fascicularis]	2.69639	5.27101e-41	-0.777647	0.00385217	0	0	gene-LOC114968908	carnegie_gfas-primary-1.0_g7724
uncharacterized protein LOC114968389 isoform X1	Probable serine/threonine-protein kinase roco5	3.22882	1.33118e-90	-0.819471	0.00758872	1	0	gene-LOC114968389	carnegie_gfas-primary-1.0_g23706
adrenocorticotropic hormone receptor-like	Alpha-1A adrenergic receptor	3.00598	1.27855e-12	-0.8361		0	0	gene-LOC114959564	carnegie_gfas-primary-1.0_g26164
protein phosphatase 1 regulatory subunit 12B-like	Ankyrin repeat domain-containing protein 49	2.28061	7.96782e-14	-1.01808	0.00984715	0	0	gene-LOC114963971	carnegie_gfas-primary-1.0_g41987
uncharacterized protein LOC114971839	52 kDa repressor of the inhibitor of the protein kinase	3.63486	2.09256e-10	-1.30265	3.69e-07	0	0	gene-LOC114971839	carnegie_gfas-primary-1.0_g19890
uncharacterized protein LOC114952120		2.11507	6.43829e-05	-1.36159		0	0	gene-LOC114952120	carnegie_gfas-primary-1.0_g16629
uncharacterized protein LOC114965011 isoform X2		2.86141	2.26295e-15	-1.56909		0	0	gene-LOC114965011	carnegie_gfas-primary-1.0_g5248
rasGAP-activating-like protein 1 isoform X1	RasGAP-activating-like protein 1	2.09976	1.24965e-09	-2.55255	3.79e-16	0	0	gene-LOC114959383	carnegie_gfas-primary-1.0_g21376
